# T cell Aryl Hydrocarbon Receptor Activity Tunes the Gut Microenvironment to Sustain Autoimmunity and Neuroinflammation

**DOI:** 10.1101/2022.04.19.488821

**Authors:** Andrea R. Merchak, Hannah J. Cahill, Lucille C. Brown, Ryan M. Brown, Courtney Rivet-Noor, Rebecca M. Beiter, Erica R. Slogar, Deniz G. Olgun, Alban Gaultier

## Abstract

Multiple sclerosis (MS) is a T cell driven autoimmune disease that attacks the myelin of the central nervous system and currently has no cure. MS etiology is linked to both the gut flora and external environmental factors but this connection is not well understood. One immune system regulator responsive to non-pathogenic external stimuli is the aryl hydrocarbon receptor (AHR). The AHR, which binds diverse molecules present in the environment in barrier tissues, is a therapeutic target for MS. However, AHR’s precise function in T lymphocytes, the orchestrators of MS, has not been described. Here we show that in a mouse model of MS, T cell specific *Ahr* knockout leads to recovery driven by a decrease in T cell fitness. At the mechanistic level, we demonstrate that the absence of AHR changes the gut microenvironment composition to generate metabolites that impact T cell viability, such as bile salts and short chain fatty acids. Our study demonstrates a newly emerging role for AHR in mediating the interdependence between T lymphocytes and the microbiota, while simultaneously identifying new potential molecular targets for the treatment of MS and other autoimmune diseases.
