## Supplementary material for "T cell Aryl Hydrocarbon Receptor Activity Tunes the Gut Microenvironment to Sustain Autoimmunity and Neuroinflammation": Table S1

### Sheet: Figure 1
Panel A		Days	WT										KO											Experiment Reference Number
		1	0	0	0	0	0	0	0	0	0		0	0	0	0	0	0	0	0	0			22-001
		2	0	0	0	0	0	0	0	0	0		0	0	0	0	0	0	0	0	0
		3	0	0	0	0	0	0	0	0	0		0	0	0	0	0	0	0	0	0
		4	0	0	0	0	0	0	0	0	0		0	0	0	0	0	0	0	0	0
		5	0	0	0	0	0	0	0	0	0		0	0	0	0	0	0	0	0	0
		6	0	0	0	0	0	0	0	0	0		0	0	0	0	0	0	0	0	0
		7	0	0	0	0	0	0	0	0	0		0	0	0	0	0	0	0	0	0
		8	0	0	0	0	0	0	0	0	0		0	0	0	0	0	0	0	0	0
		9	0	0	0	0	0	0	0	0	0		0	0	0	0	0	0	0	0	0
		10	0	0	0	0	0	0	0	0	0		0	0	0	0	0	0	0	0	0
		11	0	0	0	0	0	0	0	0	0		0	0	0	0	0	0	0	0	0
		12	0	0	0	1.75	0	1.5	0	2.25	0		0	0	1.5	0	1	0	0	0	0
		13	0	0	0	2	1.5	2	0	3	0		0.25	1	2	0.25	1.25	0	0.25	0.25	0
		14	0	1	0.25	2.5	2.5	2.75	0.25	2.75	0		2.25	1.25	3	1.75	2.25	1.25	1	0.75	0
		15	0.25	1.25	1.5	3.5	4.25	3	0	3	0.75		2	2.75	4	2.25	4	2	3	2.25	0
		16	1.75	2.5	2.75	4.25	4.25	2.25	0.5	3	1		2.5	2	4	4	3.25	3.25	4.25	3.25	0
		17	4	4	4	4.5	4.5	2.5	2	4	4		2.5	2.5	4	4	4	3	4	4	0
		18	2	1.75	3.75	3	4	1.25	1.75	4	2		2.25	2	2.75	2.75	3	2.5	4	4	0.5
		19	1.5	1.75	4	2.75	4	0.75	1.75	4	1.25		1.75	1	1.75	3	2.5	1	3.5	3.75	0
		20	1	1	2.25	1.75	3	0.75	1	3.25	1.25		1	1.75	1.75	2.25	1.5	1	3.5	3.5	0
		21	1	1	1.25	1.25	3	0.75	0.5	2.75	0.75		1.5	1.75	1.5	2	1.75	0.5	2.75	3.25	0
		22	1	0.5	1	0.75	2.5	0.25	0.25	2.5	0.25		1	2	1	1.75	1.75	0.75	1.75	3	0
		23	1	0	1	1	2	0.5	0	1.5	0		2	2	2	1	1.5	1	2	2	0
		24
		25	0.5	0.25	1.5	0.25	2.25	1	0.25	0.75	0		0.5	1	2.75	0.75	1.25	0	1.25	1.75	1
		26	0.75	0.75	1.25	0.5	2	0.75	0	1.25	0		0.5	0.5	2.75	0.5	1.75	0.75	0.75	1	1.5
		27	0.75	0.25	1.25	0.25	2	0.75	0	4	0.25		0.25	0.75	1.75	0.5	3.25	0	1.25	2	0.5
		28	0.25	0	0.5	0.5	1.5	0.5	0	3.75	0.25		0.25	1.5	1.25	0.5	2.5	0.75	0.75	4	0
		29	0	0.25	0.5	0.5	1	0.25	0.5	2.5	0		0	2.25	0.75	0.25	2.25	0	0.75	3	0.25
		30	0.25	0	0.5	0.75	1	0.5	0	2.5	0		0.75	1.75	0.5	0.75	1.5	0	1	2.75	0
			0	0	0.75	1	1	0	0	2.25	0		0.5	1.5	1	0.75	1.25	0	1.25	2.75	0
Panel C		AHRflox/flox	CD4cre AHRflox/flox																					22-001
		45.2205	40.5553
		55.5065	47.7407
		66.3801	35.2909
		59.5667	43.6953
		42.0923
Panel D		Days	WT										KO
		8	0	0	0	0	0	0	0	0	0	0	0	0	0	0	0	0	0	0	0	0		20-002
		9	0	0	0	0	0	0	0	0	0	0	0	0	0	0	0	0	0	0	0	0
		10	0	0	0	0	0	0	0	0	0	0	0	0	0	0	0	0	0	0	0	0
		11	0	0	0	0	0	2.5	0	0	0	0	0	0	0	0	0	0	0	0	0	1
		12	0	1	0.5	0	0	1.5	2.25	0.75	0	0	0	0	0	0	0	0	0	0	0	2.75
		13	0	1.5	1	0	0	2	3.25	1.5	0	0	0	0	0	0	0	0	0	0	2.25	3
		14	0	2	2.25	0.75	1.25	2.25	4	1.75	0	0	0.5	0	0.75	0	0	0	0	0	2.5	3.25
		15	0	2.25	3	1.75	2.25	3.5	3.75	1.75	0	0	1.5	1.25	1.5	0.25	0	2	0	0	3.75	3.25
		16	0	2	3.5	3	3	3.75	4.25	1.75	0	0	2.25	2	3.5	1	2.75	3.5	0	0	3.75	2.5
		17	2	2.25	4.25	3.25	3	4	4.25	1.75	0	1.5	1.25	3.5	3.5	1.75	3	3.25	0	0	3.5	2.5
		18	3.5	3	4.5	3	2.25	4.25	4	1.5	0	2	0.5	3.75	3.75	2	3.25	3.5	0	0	3.25	2.75
		19	3.25	3.75	4.25	2	2.5	4.25	3.5	1.25	0	1.75	0.75	3.25	3.25	2.25	2.75	3.5	0	0	2.75	2
		20	3.25	4	4	1.75	2.25	4	4	1.25	0.25	1.5	0.25	2.75	3	2	2.25	2.75	0	0	2.25	2.25
		21	3.25	4	3.75	1.75	1.5	3.75	3.75	1	0.5	1.25	0	2	1.5	2.75	2.25	2	0	0	2.25	1
		22	3	3.75	4	1.5	1.25	3.5	3	1	0.25	0.75	0	1.5	1	1	1.25	2	0	0	1.25	1
		23	2.75	3.5	3.5	1.5	1.25	3.25	3.25	1.5	0.5	0.25	0	0.75	1.25	1.5	1.5	1.25	0	0	1.75	1.5
		24	2.5	3.5	3.25	1.75	1.25	3.25	3.75	1.5	0.25	0.5	0	0.5	1.25	1.75	1.5	1.25	0	0	1.5	2.25
		25	1.5	3	2.75	1.25	1.5	3.25	3.25	1.25	0.5	0.75	0	0.75	0.5	0.25	0.5	2.25	0	0	0.75	0.75
		26	1	3.25	3	1.5	2	3	2.75	1.25	0.25	0.5	0	0.5	0.75	0.5	0.5	1.5	0	0	0.75	1.75
		27	0.75	2.5	3	1	2.25	4	3.25	1.25	0.25	0.25	0	0.25	0.5	0	0.5	1.5	0	0	0.25	0.75
		28	0.5	2	2.75	1	2.25	3.75	3.5	1.25	0.25	0	0	0.25	0.5	0.25	0.25	1	0	0	0.75	0.5
		29	0.75	2.25	2.75	1	2	3	3.5	1.25	0.25	0	0	0.25	0.75	0	0.5	0.75	0	0	0.25	0
		30	1	2.5	2	0	3	4	2	0	0	0	0	0	0	0	0	0.5	0	0	0	0
Panel F		AHR flox/flox Peak	CD4creAHRflox Peak																					210221 EAE LFB_HE
		29.0252	29.6268
		31.1157	39.7058
		32.0105	31.3481
		34.6029	36.78
		35.1471	38.6353
		63.261	46.1355
		54.178	46.8002
		72.9777	62.3781
Panel G		AHR flox/flox Resolution	CD4creAHRflox Resolution
		43.8222	36.53
		29.0703	45.9266
		27.7946	44.5581
		59.4783	68.3902
		56.8446	80.5713
		31.0346	62.4162
		48.3485	65.8468

### Sheet: Figure 2
				*statistical outlier-not included graphically or in analysis
Panel B	AHRflox/flox	CD4cre AHRflox/flox		20-001
	69	32.3
	60.6	67.6
	61.9	63.6
	64.9	72.6
	55.1	67.6
	70.6	71.8
Panel C	AHRflox/flox	CD4cre AHRflox/flox		20-001
	44.1	30.7
	24.7	32.8
	24.7	44.6
	82.6	77.9
	84.2	13.6
	19.8	72.6
Panel D	AHRflox/flox	CD4cre AHRflox/flox		20-001
	51.1	52.7
	43.7	53.7
	28.7	49.9
	56.3	49.8
	41	34.5
	60.3	64.1
	59.2	62.3
	50	58
Panel E	AHRflox/flox	CD4cre AHRflox/flox		20-001
	7.48	7.13
	7.96	6.37
	2.5	8.72
	17.1	7.25
	5.17	4.9
	1.91	2.44
	20.7	12.4
	10.8	6.77
Panel F	AHRflox/flox	CD4cre AHRflox/flox		20-001
	2534094	4121092
	3900655	2559813
	2783419	6655921
	1588040	7084822
	2138474	1019654
	2459495	1199436
	649217	188406
	142688	430308
	302708	993882
Panel G	AHRflox/flox	CD4cre AHRflox/flox		20-001
	115041	48612.3
	108158	136207
	106954	100587
	39668.2	60816.4
	38476.6	58798.8
	38949.8	96543.2
	231540	316385
	17816.5	296490
	222487	23879.9
Panel H	AHRflox/flox	CD4cre AHRflox/flox		20-001
	44415.4	194378.3*
	83160.6	60681.1
	104760	39725.4
	29491.4	14033.2
	29961.1	20177.7
	10997.2	12085.5
	3118.5	20721.6
	20180.7	27951.5
Panel I	AHRflox/flox	CD4cre AHRflox/flox		20-001
	0	0
	24200.5	0
	7616.24	0
	1176.64	1372.52
	1704.97	1143.87
	39280.2	1474.25
	5362	18134.2
	8302	10838.8
Panel K		AHRflox/flox						CD4creAHRflox						19-022
	CD4+	18542	6272	20345	5760	1890		3552	633	8313	1924	2330
	CD8+	15622	4200	13390	4080	1206		3760	498	7344	1612	1370
	RORgt+	452.6	142.8	435.5	126	30.6		124.8	23.1	413.1	123.5	57
	FoxP3+	3109.8	1122.8	3594.5	1030	303		627.2	111.6	1269.9	331.5	437
Panel L		AHRflox/flox						CD4creAHRflox						19-022
	CD4+	3726180	3398080	9120820	3934080	8832600		3607500	1524264	231134	1589816	5303080
	CD8+	3139380	2275500	6002840	2786640	5636040		3818750	1199184	204192	1332008	3118120
	RORgt+	90954	77367	195238	86058	143004		126750	55624.8	11485.8	102049	129732
	FoxP3+	624942	608317	1611442	703490	1416020		637000	268733	35308.2	273921	994612
Panel M		AHRflox/flox						CD4creAHRflox						19-022
	CD4+	2087400	2342640	2374444	3821220	389763		1525104	2192110	2533280	182488	1424115
	CD8+	2842000	3415920	2648748	3846780	393954		1924536	1746129	2964960	211786	1356300
	RORgt+	63700	80496	71147.6	81792	20535.9		97437.2	89196.2	95424	10631.2	69664.5
	FoxP3+	472360	504648	479175	770634	82562.7		357673	439934	616848	39343.7	299619
Panel N	Ahrfl/fl	Cd4creAhrfl/fl		20-004
	1.34118	3.35294
	0.57	0.905294
	1.71	1.47529
	0.9	0.72		22-026
	1.54588	1.20706
	0.656471	1.40824
	0.656471	0.603529
	0.656471	1.28118
Panel O	Ahrfl/fl	Cd4creAhrfl/fl		20-004
	0*	0*
	0*	1515
	0*	0*
	1008	1121.79		22-026
	962.399	1222.54
	893.346	1076.62
	1520.47	1300.72
	1233.83	1099.2
Panel P	Ahrfl/fl	Cd4creAhrfl/fl		20-004
	74.4486	584.511583*
	99.78	86.3415
	97.0751	86.3415
	58.3	12.3239		22-026
	27.9646	82.8421
	27.9646	23.1672
	48.8198	21.5808
	15.341	55.1537
Panel Q	Ahrfl/fl	Cd4creAhrfl/fl		20-004
	38.4264	49.2783
	88.95	31.3104
	25.7066	44.2971
	62.46	101.791		22-026
	62.9428	63.1801
	38.9546	49.3469
	49.8379	44.4208
	73.4087	141.887
Panel R	Ahrfl/fl	Cd4creAhrfl/fl		20-004
	22.8924	10.8019
	29.7739	12.584
	15.1337	14.4209
	23.75	14.3198		22-026
	24.3765	19.9463
	22.5239	15.2416
	22.0257	25.3819
	20.5131	21.3246
Panel S	Ahrfl/fl	Cd4creAhrfl/fl		20-004
	0*	14.43
	24.245	44.395
	43.68	47.06
	38.02	23.4234		22-026
	33.9428	31.2685
	25.7731	26.2407
	30.7314	33.483
	22.948	27.0213

### Sheet: Figure 3
																				Experiment Reference Number
Panel A		AHRflox/flox Peak									CD4cre AHRflox/flox Peak									21-019
	A	8.313	0	5.782	3.464	27.164	1.81821	3.00124	5.50506		3.558	6.238	8.0115		3.343	1.206	13.697	7.197
	B	5.5905	0.012	6.047	6.03114	23.8139	11.1102	11.951	1.805		3.817	6.189	2.7655		5.83678	20.81	12.0709	20.961
	C	5.853	0.022	10.375	6.31183	16.0329	31.431	7.55843	14.307		1.634	6.054	9.5645		7.25624	6.163	19.8272	50.606
	D	8.567	0.13	7.442		57.0232	49.921	27.8081	18.957		12.798	6.242	12.428			41.395	37.608	62.523
Panel B		AHRflox/flox Chronic									CD4cre AHRflox/flox Chronic
	A	4.037	1.293	6.101	1.90556	2.31444	7.996	4.56			0.656	2.667	1.02	4.34596	3.79942	1.97634	3.20898			21-019
	B	3.557	1.72	4.972	5.86566	0.994	2.31	22.883			0.867	3.9185	3.119	6.384	3.418	2.65506	3.392
	C	3.336	1.226	7.163	10.2423	6.74814	3.343	28.6717			4.39	9.248	7.432	5.034	4.14808	2.767	2.29573
	D	4.935	2.216	13.72	21.222	4.207	5.425	39.958			4.39	16.055	3.588	3.853	6.8	3.42431	1.701
Panel C		AHRflox/flox Peak									CD4cre AHRflox/flox Peak
	A	6.327	4.815	0.491	1.885	5.845	0.764116	3.621			2.5325	2.233	4.0005	1.653	1.74799	1.92	1.493			21-019
	B	8.466	2.723	0.1445	3.60879	5.046	3.252	1.851			1.2685	2.191	3.9325	7.513	3.11438	2.74658	2.631	2.01129
	C	2.082	3.083	0.3	3.84408	7.038	2.97856	0.413713			4.183	2.142	4.413	3.179	1.83954	9.152	11.943	0.987393
	D	4.177	5.861	0.188		13.742	11.8835	1.27734			5.371	8.404	8.7155	13.981		14.8376	12.335	24.732
Panel D		AHRflox/flox Chronic									CD4cre AHRflox/flox Chronic									21-019
	A	1.4895	1.445	1.583		4.759	6.41396	5.547	2.66336		1.48	1.175	0.652667		3.179	1.94387	3.31017	3.09628
	B	1.131	0.858	0.994		6.013	7.9216	8.792	3.747		0.819	1.085	1.058		4.972	3.15994	3.62697	3.155
	C	2.34	1.2145	0.526		3.86	9.58	12.9686	4.18545		0.972	2.5175	2.042		4.79015	1.87848	2.621	3.04213
	D	4.766	2.943	1.012		26.407	13.286	15.93	10.831		0.326	7.829	1.919		1.91871	4.328	5.86553	3.497
Panel E		AHRflox/flox Peak									CD4cre AHRflox/flox Peak
	A		8.596	16.715	3.839						11.909	13.485	7.24	3.832						Addressing Reviewers
	B	9.38418	7.323	20.694	1.38297						10.4038	21.927	10.375	12.729	21.731
	C	7.741	9.5922	26.275	7.061						5.665	22.172	15.649	26.128	10.8336
	D	3.352	14.322	14.232	8.551						25.802	25.099	20.8445	23.921	21.1913
Panel F		AHRflox/flox Chronic									CD4cre AHRflox/flox Chronic									Addressing Reviewers
	A	4.213	13.244	22.29	18.3567	6.899					4.48666	7.79248	5.679	2.92399
	B	3.285	9.161	19.01	8.817	14.516					7.725	8.94572	10.92	4.2073
	C	2.779	9.04064	21.127	10.66	19.4382					6.41753	12.2595	17.279	2.869
	D	7.6	9.801	29.556	20.84	21.393					4.04812	16.207	17.229	4.46859
Panel G																				20-004
Panel H		AHR flox/flox						CD4creAHRflox												20-004
	CD4+	25682.5	6490.53	1053.76	79872.9	69092.6		76528.8	32372.4	37008.6	9362.24	42088.2	4406.91
	CD8+	19335.7	5551.41	1185.48	21533.7	21136.9		54116.8	12979.2	27816.9	3192.56	12045.9	656.141
	RORgt+	8892.94	2219.05	408.332	36358.1	27864.3		17674.5	12404.4	12239.4	4690.92	17923.8	1312.28
	FoxP3+	1143.91	446.839	0	2683.73	3090.98		6195.19	1300.95	2370.49	254.622	1693.2	117.518
	GATA3+	1697.41	363.53	100.985	2364.24	2545.52		6559.61	635.345	1402.94	176.277	822.413	86.1797
	Tbet+	20811.7	4347.22	399.551	40000.3	44773.8		43912.9	29014.1	23317.8	6737.68	26365.6	3329.67
	CD11b+	93726.5	23099.3	49175.5	158468	110457		206506	55365.8	62406.7	15081.4	69179.5	10674.5
Panel I		AHR flox/flox						CD4 cre AHR flox/flox												20-002
	CD4	115800	80850	200000	208000	140280		38280	98640	136500	86640	59920
	CD8	58080	50820	75520	70980	43260		60720	74160	94920	115520	44320
	RORgt+	21600	10450	27520	43160	22260		4800	18120	19180	15010	12800
	FoxP3+	21480	25520	63360	40040	29820		8520	20880	32760	15960	9360
	GATA3+	7800	8580	14560	30030	9450		5280	17640	18340	14060	8560
	Tbet+	66480	40810	91840	115570	81480		23040	46800	63280	47690	31360

### Sheet: Figure 4
													Experiment Reference Number
Panel B	AHR flox/flox	CD4creAHRflox											21-019
	0.5	4
	1.5	1.25
	1	0.333333
	0	3
	0	2
	0.2
Panel C		AHR flox/flox					CD4creAHRflox						20-002
	CD4	25.8	35.6	15.6	16.8	32.7	52.2	26.4	30.3	41	34.2
	CD8	35.4	26.2	33.4	38.5	48.9	27.5	24	33	29	31.7
	TCRB+	29.8	29.9	28.9	29.9	38.3	39.4	31.7	33.9	40.1	34.4
Panel D	AHRflox/flox	CD4cre AHRflox/flox											21-011
	10.9	34
	8.71	21.6
	13.8	13.2
	1.99496	31.0736
	1.65174	3.90203
	0.943852	33.8244
Panel E	AHR flox/flox	CD4creAHRflox											21-010
	6.33	5.03
	3.5	11.9
	10.2	3.83
	15	10.2
	16.1	9.12
		12.1
Panel F	Control	AHR flox/flox	CD4creAHRflox										21-014
	3.74	11.8	17.5
	3.78	4.01	11.7
	3.24	3.74	6.32
	6.08	8.21	15.6
	4.13	5.15	13.2
	7.04	4.12	7.1
		3.25	10.2
		3.15	8.17
		7.24	12.6

### Sheet: Figure 5
									Experiment Reference Number
			Ahrfl/fl						Cd4creAhrfl/fl
Figure D	Duodenum	ezh2	1.09668	0.425751	1.47757	0.672333	0.740814	1.58685	0.350718	0.320043	0.400719	0.209571	0.462087	0.552865
		mrp3	0.952282	0.764075	1.28364	0.616936	0.892797	1.49027	1.33403	0.605109	0.370457	0.755842	0.992445	0.845997
		ostb	0.920556	1.41213	0.667319	0.831678	1.10299	1.06533	0.430831	0.644663	0.483521	0.327284	0.784277	0.733449
		fxr	1.48504	0.6219	0.893061	0.422064	1.12841	1.44953	1.02479	0.191757	0.376895	0.879335	1.27616	0.91523
	Jejunum	ezh2	1.27675	0.67735	1.0459	0.48383	2.3144	0.201774	0.425886	0.602303	0.326196	0.924805	0.708148	0.531296
		mrp3	1.67951	0.616459	0.704029	0.567731	2.26972	0.16255	0.334096	0.36366	0.274658	0.320339	0.361977	0.227575
		ostb	1.08447	0.326286	1.58924	2.26833	0.446921	0.28475	0.677786	0.235485	0.301015	0.669924	0.543298	0.407377
		fxr	0.477255	0.228554	2.29419	0.684792	2.14991	0.165302	0.149391	0.38152	0.153301	0.242224	0.479839	0.274396
Figure E	Isovaleric Acid			Valeric Acid			Hexanoic Acid		21-017
	AHR flox/flox	CD4creAHRflox		AHR flox/flox	CD4creAHRflox		AHR flox/flox	CD4creAHRflox
	0.2884	1.5886		0.485	3.0265		0.2062	2.8531
	0.3596	1.0509		0.6109	1.257		0.1301	0.9687
	0.3578	0.4317		0.7259	0.7241		0.1837	0.499
	0.3293	0.5068		0.3585	0.6237		0.095	0.3559
	0.361	0.3717		0.4512	0.4513		0.1891	0.2942
	0.2653	0.686		0.4017	0.4022		0.0828	0.261

### Sheet: Fig 6
Figure B	Vehicle	10uM Taurocholic Acid	100uM Taurocholic Acid			22-008
	8.23	13.5	17.9
	7.24	11.3
	8.2	14	17.1
	10.3	11.8	30.4
	10.7	3.38	20
	7.66	5.2	11.6
Panel C	Vehicle	1 mM Hexanoic Acid	10 mM Hexanoic Acid	1 mM Isovaleric Acid	10 mM Isovaleric Acid	22-002
	4.47	9.45	19	7.86	8.02
	5.62	15	12.6	8.02	8.29
	3.26	5.16	5.5	3.91	3.67
	7.07	11.7	12.5	9.43	6.25
	1.45	3.43	3.13	3.3	7.51
	2.13	3.62	8.36	3.08	7.87
	3.82	4.06	6.37	5.6	11.6
	1.94	2.05	3.75	2.99	9.32
						21-013
Panel E	Days	WT										KO
	1	0	0	0	0	0	0	0	0	0	0	0	0	0	0	0	0	0	0	0	0
	2	0	0	0	0	0	0	0	0	0	0	0	0	0	0	0	0	0	0	0	0
	3	0	0	0	0	0	0	0	0	0	0	0	0	0	0	0	0	0	0	0	0
	4	0	0	0	0	0	0	0	0	0	0	0	0	0	0	0	0	0	0	0	0
	5	0	0	0	0	0	0	0	0	0	0	0	0	0	0	0	0	0	0	0	0
	6	0	0	0	0	0	0	0	0	0	0	0	0	0	0	0	0	0	0	0	0
	7	0	0	0	0	0	0	0	0	0	0	0	0	0	0	0	0	0	0	0	0
	8	0	0	0	0	0	0	0	0	0	0	0	0	0	0	0	0	0	0	0	0
	9	0	0	0	0	0	0	0	0	0	0	0	0	0	0	0	0	0	0	0	0
	10	0	0	0	0	0	0	0	0	0	0	0	0	0	0	0	0	0	0	0	0
	11	0	0	0	0	0	0	0	0	0	0	0	0	0	0	0	0	0	0	0	0
	12	1	1	0	0	0	4	0	0	0	0	0	0	0	0	0	0	0	0	0	0
	13	3.25	2.5	1	0	0	4	0	0	0	0	0.75	1.25	0	0	0	0	0	0	0	0
	14	3.75	3.5	2.25	0	0.5	4	0.5	1	0.5	0	1.5	3.5	1.75	0	0	0	0	0	2.5	0
	15	4	3	3.5	0.25	1.25	4.25	2.5	2.5	2.5	0	3.75	3.5	3.25	0	0	0	0	0.25	3.75	0
	16	4	2.5	3.25	1.5	2.5	4	4	3.5	3.5	0	4	3.25	3.5	1	0	0	0	2	3.75	0.25
	17	3.5	2.5	3	2	2.5	4	4	3	4.25	1	3.75	3	4	3.25	0	0	0	3	4.25	1.75
	18	2.5	1.75	2.75	1.5	2.5	4	4	2.5	4	1	4	3	3.75	4	0	0	0	3.25	4	2.25
	19	2.25	0.75	2	2	2	3.75	3.75	2	3.5	3.5	3.75	2.5	3.25	4	0	0	0	2.5	4	3
	20	2	0.5	2	1.75	0.75	4	4.25	1	3	3.75	3	2	2.75	4	0	0	0	2	4	4
	21	2.5	0.75	2	1	1.25	4	4.25	1.5	2.25	3.75	3.25	2	2.5	4	0	0	0.25	2	3.5	3.75
	22	3.75	1	0.75	0.5	2.25	3.5	4.25	1	2	3.5	2.25	2	1.5	3.75	0	0	1	1	3.25	3.75
	23	4	0.5	0.75	0.5	1	3.75	4.25	1	1.75	2.75	2.5	2	0.75	2.25	0	0	1.5	0.5	2.75	3.5
	24	3.75	0.5	0.75	0.75	1	3.75	4.25	1.25	0.75	2	1.5	0.5	1	2	0	0	1	0.5	2.5	3.25
	25	3.75	0.5	1.5	1.25	1	3.25	4.25	0.75	1.25	0.5	1.25	1.25	0.5	1.75	0	0	0.5	0.75	2	2.75
	26	2.5	0.5	0.5	1	0	3	4	1	3	1	2	1	1	1	0	0	0	0	1	3
	27	2	0.75	0.75	0.75	0.25	3	4	0.75	3.75	0.5	1	0	0.5	1.25	0.25	0	0	0.25	1.75	2
	28	2	0	0.5	0.75	0	2.75	4.25	1	3.5	1.75	1.5	0.5	0.5	1.25	0	0	0.5	0.75	1.75	2
Panel H						21-019
	Days	Saline												Taurocholic Acid
	1	0	0	0	0*	0*	0	0	0	0	0	0	0	0	0	0	0	0	0	0	0*	0*	0	0	0
	2	0	0	0	0*	0*	0	0	0	0	0	0	0	0	0	0	0	0	0	0	0*	0*	0	0	0
	3	0	0	0	0*	0*	0	0	0	0	0	0	0	0	0	0	0	0	0	0	0*	0*	0	0	0
	4	0	0	0	0*	0*	0	0	0	0	0	0	0	0	0	0	0	0	0	0	0*	0*	0	0	0
	5	0	0	0	0*	0*	0	0	0	0	0	0	0	0	0	0	0	0	0	0	0*	0*	0	0	0
	6	0	0	0	0*	0*	0	0	0	0	0	0	0	0	0	0	0	0	0	0	0*	0*	0	0	0
	7	0	0	0	0*	0*	0	0	0	0	0	0	0	0	0	0	0	0	0	0	0*	0*	0	0	0
	8	0	0	0	0*	0*	0	0	0	0	0	0	0	0	0	0	0	0	0	0	0*	0*	0	0	0
	9	0	0	0	0*	0*	0	0	0	0	0	0	0	0	0	0	0	0	0	0	0*	0*	0	0	0
	10	0	0	0	0*	0*	0	0	0	0	0	0	0	0	0	0	0	0	0	0	0*	0*	0	0	0
	11	0	0	0	0*	0*	0	0	0	0	0	0	0	0	0	0	0	0	0	0	0*	0*	0	0	0
	12	0	0	0	0*	0*	0	0	0	0	0	0	0	0	0	0	0	0	0	0	0*	0*	0	0	0
	13	0	0	0	0*	0*	0	0	0	0	0	0	0	0	0	0	0	0	0	0	0*	0*	0	0	0
	14	0	0	0	0*	0*	0	0	0	0	0	0	0	0	0	0	0	0	0	0	0*	0*	0	0	0
	15	0	0	0	0*	0*	0	0	0	0	0	0	0	0	0	0	0	1	0	0	0*	0*	0	0	0
	16	0	1	0	0*	0*	0	1	0	2	1	0	0	0	0	0	0	2	2	0	0*	0*	2	0	0
	17	0.5	2	0	0*	0*	0	3	0	3.5	3	0.5	0	0	0	0	0	4	0	0	0*	0*	2	0	0
	18	2	1	0	0*	0*	0	3.5	0.5	4.5	4	2	0.5	0	0	0	0	4	0	0	0*	0*	2	0	0
	19	2	2.5	0	0*	0*	0	4	1	4.5	4	2.5	2	0	0	0	0	4	2	0	0*	0*	1	0	0
	20	2.5	4	2	0*	0*	0	4	2	4	3	2	2	0	0	2	0	4	3.5	0	0*	0*	1	0	0
	21	3	4	2	0*	0*	1.5	3	3	4.5	2	2	3	1	0	2	0	3.5	3.5	2	0*	0*	1	0.5	0
	22	2	2.5	2	0*	0*	2	2.5	3.5	4	2	3	3.5	2	0	2	0	3.5	3.5	2	0*	0*	1	0.5	0
	23	2	3	1.5	0*	0*	2	2.5	3	4	1	1.5	3	2	0	3.5	0	2	3.5	2	0*	0*	0	2	0
	24	2	3	1.5	0*	0*	2	2	3	4	1	1.5	3	2	0	3.5	1	2	3	2.5	0*	0*	0.5	2	0
	25	2	1.5	2.5	0*	0*	2	1.5	2	4	0.5	1.5	2.5	2	0	2.5	2	1.5	2	3	0*	0*	1	2	1
	26	0.5	2.5	1	0*	0*	2	2	2	3.5	0.5	0.5	2	2	0.5	3	1	1.5	2	3	0*	0*	1	2	1
	27	1	2	0	0*	0*	1	1	1	3	1	2	1.5	1.5	0.5	2	1	2	1.5	2.5	0*	0*	1.5	2	2.5
	28	0	1	0.5	0*	0*	1	2	0	3	0.5	1.5	2	1.5	0.5	2	0.5	2	1	2	0*	0*	1	1	2
	29	0.5	0.5	0	0*	0*	0	2	0	3	0.5	1.5	2	1.5	1	1.5	0.5	2	0	1.5	0*	0*	1	0.5	1.5

### Sheet: Main Figures
		Figure	Panel	Statistical Test	P Value	Comments
		1	A	Mann-Whitney U Test
		1	C	Unpaired T test	0.0706
		1	D	Mann-Whitney U Test	0.0096
		1
		1	F	Unpaired T tests	0.8343	Ahrfl/fl
		1			0.0322	Cd4creAhrfl/fl
		2	B	Unpaired T test	0.8715
		2	C	Unpaired T test	0.9356
		2	D	Unpaired T test	0.3989
		2	E	Unpaired T test	0.4078
		2	F	Unpaired T test	0.3924
		2	G	Unpaired T test	0.5917
		2	H	Unpaired T test	0.4013
		2	I	Unpaired T test	0.2278
		2	K	Multiple T tests with Welch correction	0.070748	CD4+
		2			0.08152	CD8+
		2			0.325104	RORgt+
		2			0.080798	FoxP3+
		2	L	Multiple T tests with Welch correction	0.127038	CD4+
		2			0.179526	CD8+
		2			0.44467	RORgt+
		2			0.118472	FoxP3+
		2	M	Multiple T tests with Welch correction	0.381964	CD4+
		2			0.224164	CD8+
		2			0.664161	RORgt+
		2			0.465348	FoxP3+
		2	N	Unpaired T test	0.3087
		2	O	Unpaired T test	0.458
		2	P	Unpaired T test	0.8313
		2	Q	Unpaired T test	0.4941
		2	R	Unpaired T test	0.0215
		2	S	Unpaired T test	0.9333
		3	A	Two-way ANOVA	0.5336
		3	B	Two-way ANOVA	0.0419
		3		Sidak’s multiple comparisons test	0.9896	Rostral A
		3			0.9209	B
		3			0.7898	C
		3			0.1753	Caudal D
		3	C	Two-way ANOVA	0.083
		3	D	Two-way ANOVA	0.0054
		3		Sidak’s multiple comparisons test	0.9578
		3			0.9029
		3			0.7095
		3			0.007
		3	E	Two-way ANOVA	0.1271
		3	F	Two-way ANOVA	0.2269
		3	H	Multiple Unpaired T Tests with Benjamini and Yekutieli corrections	0.871781	CD4+
		3			0.78643	CD8+
		3			0.813548	RORgt+
		3			0.976379	FoxP3+
		3			0.99086	GATA3+
		3			0.997872	Tbet+
		3			0.327469	CD11b+
		3	I	Multiple Unpaired T Tests with Benjamini and Yekutieli corrections	0.000102	CD4
		3			0.241225	CD8
		3			0.476007	RORgt+
		3			0.232373	FoxP3+
		3			0.93238	GATA3+
		3			0.020326	Tbet+
		4	B	Unpaired T test	0.0357
		4	C	Two-way ANOVA	0.0192
		4		Sidak’s multiple comparisons test	0.0465	CD4+
		4			0.2862	CD8
		4			0.68	TCRB+
		4	D	Unpaired T test	0.0133
		4	E	Unpaired T test	0.5851
		4	F	Mixed-effects analysis, with Geisser-Greenhouse correction	0.0013
		4		Tukey’s post hoc analysis	0.7729	Ctr v Fl
		4			0.0333	Ctr v Cre
		4			<0.0001	Fl v Cre
		4	I	Mann-Whitney U Test	0.0126
		5	D	T Test with Welch's Correction	0.0104	ezh2	duodenum
		5			0.3591	mrp3	duodenum
		5			0.0071	ostb	duodenum
		5			0.3828	fxr	duodenum
		5			0.223	ezh2	jejunum
		5			0.0623	mrp3	jejunum
		5			0.1487	ostb	jejunum
		5			0.1004	fxr	jejunum
		5	E	Unpaired T test	0.0427	Isovaleric Acid
		5		Unpaired T test	0.1934	Valeric Acid
		5		Unpaired T test	0.1083	Hexanic Acid
		6	B	Mixed effects analysis with Geisser-Greenhouse correction	0.007
		6		Dunnett’s multiple comparison test	0.8178	Veh vs 10μM
		6			0.0233	Veh vs 100μM
		6	C	RM one-way ANOVA with the Geisser-Greenhouse correction	0.0399
		6		Dunnett’s multiple comparisons test	0.0764	Veh vs 1mM Hexanoic
		6			0.0352	Veh vs 10mM Hexanoic
		6			0.0026	Veh vs 1mM IsoValeric
		6			0.0254	Veh vs 10mM Isovaleric
		6	E	Mann-Whitney U Test	0.0096
		6	H	Mann-Whitney U Test	0.2126
		6	H	Mann-Whitney U Test	0.0238	Day 17
		6			0.0147	Day 18
		6			0.0058	Day 19
		6			0.0131	Day 20
		6			0.0218	Day 21
		6			0.1406	Day 22

### Sheet: Supplement
	Figure	Panel	Statistical Test	P Value	Comments
	S1	B	Mann-Whitney U Test	0.568
		E	Mann-Whitney U Test	0.001
	S2	A	Ahrfl/fl	Cd4creAhrfl/fl	CD28 WT	CD28 KO
			69.8	81.4	86.4	96.4
			82.7	68.4	88.3	76.9
			82.9	64.8	92.6	35.9
			58.9	54.9	82.6	72.2
		B	Ahrfl/fl	Cd4creAhrfl/fl	CD28 WT	CD28 KO
			53.3	49	26.9	27.1
			24.5	44.5	33	34.1
			54.8	50.1	33.2	28.3
			53.9	43.9	26.4	20.6
		C	Ahrfl/fl	Cd4creAhrfl/fl	CD28 WT	CD28 KO
			69.1	75.3	63.5	58.1
			64.2	79.6	42.2	70.5
			72.4	60.9	38.7	54.7
			64.4	75	54.9	44.1
		D	Ahrfl/fl	Cd4creAhrfl/fl
			63.1	71.5
			69.1	76.7
			59.7	57.8
			73.3	62.5
		E	Ahrfl/fl	Cd4creAhrfl/fl	CD28 Ahr f/f	CD28 CD4cre
			1541.41	1262.37	1033.06	908.361
			1359.86	1736.7	478.131	1225.67
			1618.81	2745.02	1368.82	2267.49
			2778.12	2342.72	1319.36	1480.56
		F	Ahrfl/fl	Cd4creAhrfl/fl	CD28 Ahr f/f	CD28 CD4cre
			2246.79	1560.56	1495.87	565.251
			1801.9	1547.65	1090.66	858.24
			2511.93	2311.96	1824.14	1570.09
			2092.25	2478.4	1080.52	1177.46
		G	Ahrfl/fl	Cd4creAhrfl/fl	CD28 Ahr f/f	CD28 CD4cre
			481.215	1923.04	669	2138.09
			285.605	1130.64	253.596	844.931
			345.118	325.913	896.145	193.846
			292.955	332.077	313.346	394.909
	S3	C	Ahrfl/fl	Cd4creAhrfl/fl
			9.22	12.5
			12	11.9
			14.5	15.3
		D		AHR flox/flox			CD4creAHRflox
			TH1	19	37.1	25.2	26.1	19.1	21
			TH2	24.4	17.8	18.7	33.9	30.1	31.6
			Treg	11.1	10.1	8.49	18.8	12.9	14.6

### Sheet: Primers
	Gene	Forward	Reverse
	ezh2	ACTGCTGGCACCGTCTGATG	TCCTGAGAAATAATCTCCCCACAG
	mrp3	TCCCACTTTTCGGAGACAGTAAC	ACTGAGGACCTTGAAGTCTTGGA
	ostb	GATGCGGCTCCTTGGAATTA	GGAGGAACATGCTTGTCATGAC
	fxr	TCCAGGGTTTCAGACACTGG	GCCGAACGAAGAAACATGG
